# Central versus peripheral neural control of a coordinated walking pattern in *Drosophila*

**DOI:** 10.64898/2026.04.29.721658

**Authors:** Neha Sapkal, Divya S. Kumar, Suhas Sunke, Nino Mancini, Jason Pitchford, Kazuma Murakami, Salil S. Bidaye

**Affiliations:** Max Planck Florida Institute for Neuroscience.

## Abstract

Walking involves coordinate rhythmic movements at every joint of every leg. Central pattern generator (CPG) circuits in the spinal or ventral nerve cord provide such a rhythmic drive to all the legs^1–3^. In turn, each leg provides rhythmic sensory feedback through peripheral proprioceptive neurons^2,4–6^. Disentangling contributions from these two rhythmic drives, has been a long-standing hurdle in uncovering both the structure and function of neural-circuits governing the generation of a coordinated walking output^2,3,7^. Here, using the highly tractable *Drosophila* model and a novel sensory-deprivation paradigm, we uncovered central and peripheral neural pathways underlying walking pattern generation. We provide evidence that each leg is governed by its own CPG module with an inherent cycle period that is unmasked when proprioceptive feedback is reduced. We find that contact driven load inputs and descending brain inputs are critical for coordinating the intra-leg movements and shaping the microstructure of a single leg’s step-cycle. We show that central coupling pathways underlie inter-leg coordination and that proprioceptive inputs and descending brain commands can flexibly modulate this coupling in a task-specific manner. We identify co-stimulation of specific descending neurons as a mechanism for speeding-up this walking rhythm. Finally, by constraining connectome search^8^ based on the empirical results, we identify putative neural-circuit motifs underlying generation of a coordinated six-legged walking pattern.
