## Supplementary Table 1 for "Central versus peripheral neural control of a coordinated walking pattern in *Drosophila*"

### Sheet: Sheet1
Figure	Panel	Abbreviation	Age	Sample size (n= flies unless otherwise stated)	Full genotype
1	b	oDN1	12-14 days	6	UAS-20xCsChrimson-mVenus(attp18)/w; VT057295-p65ADZp(attP40)/+; VT040698-ZpGDBD(attP2)/+
		BDN2		7	UAS-20xCsChrimson-mVenus(attp18)/w; VT058557-p65ADZp(attP40)/+;R85F12-ZpGDBD(attP2)/+
		Control		6	UAS-20xCsChrimson-mVenus(attp18)/w; -p65ADZp(attp40)/+; -ZpGDBD(attp2)/+
		MDN		7	UAS-20xCsChrimson-mVenus(attp18)/w; VT044845-ZpGDBD(attp40)/+;VT050660-p65ADZp(attp2)/+
	e	oDN1		6 flies; 60 trials	UAS-20xCsChrimson-mVenus(attp18)/w; VT057295-p65ADZp(attP40)/+; VT040698-ZpGDBD(attP2)/+
		BDN2		7 flies; 69 trials	UAS-20xCsChrimson-mVenus(attp18)/w; VT058557-p65ADZp(attP40)/+;R85F12-ZpGDBD(attP2)/+
		Control		6 flies; 60 trials	UAS-20xCsChrimson-mVenus(attp18)/w; -p65ADZp(attp40)/+; -ZpGDBD(attp2)/+
		MDN		7 flies; 70 trials	UAS-20xCsChrimson-mVenus(attp18)/w;VT044845-ZpGDBD(attp40)/+;VT050660-p65ADZp(attp2)/+
2	b (left)	BDN2	12-14 days	7 flies; 438 steps	UAS-20xCsChrimson-mVenus(attp18)/w; VT058557-p65ADZp(attP40)/+;R85F12-ZpGDBD(attP2)/+
	b (mid)	BDN2		7 flies; 464 steps	UAS-20xCsChrimson-mVenus(attp18)/w; VT058557-p65ADZp(attP40)/+;R85F12-ZpGDBD(attP2)/+
	b (right)	MDN		7 flies; 177 steps	UAS-20xCsChrimson-mVenus(attp18)/w; VT044845-ZpGDBD(attp40)/+;VT050660-p65ADZp(attp2)/+
	c (left)	BDN2		5 flies; 246 steps	UAS-20xCsChrimson-mVenus(attp18)/w; VT058557-p65ADZp(attP40)/+;R85F12-ZpGDBD(attP2)/+
	c (mid)	BDN2		5 flies; 335 steps	UAS-20xCsChrimson-mVenus(attp18)/w; VT058557-p65ADZp(attP40)/+;R85F12-ZpGDBD(attP2)/+
	c (right)	MDN		7 flies; 641 steps	UAS-20xCsChrimson-mVenus(attp18)/w; VT044845-ZpGDBD(attp40)/+;VT050660-p65ADZp(attp2)/+
	d (left)	BDN2		4 flies; 541 steps	UAS-20xCsChrimson-mVenus(attp18)/w; VT058557-p65ADZp(attP40)/+;R85F12-ZpGDBD(attP2)/+
	d (mid)	BDN2		4 flies; 529 steps	UAS-20xCsChrimson-mVenus(attp18)/w; VT058557-p65ADZp(attP40)/+;R85F12-ZpGDBD(attP2)/+
	d (right)	MDN		6 flies; 718 steps	UAS-20xCsChrimson-mVenus(attp18)/w; VT044845-ZpGDBD(attp40)/+;VT050660-p65ADZp(attp2)/+
	e (left)	BDN2		5 flies; 312 steps	UAS-20xCsChrimson-mVenus(attp18)/w; VT058557-p65ADZp(attP40)/+;R85F12-ZpGDBD(attP2)/+
	e (mid)	BDN2		5 flies; 261 steps	UAS-20xCsChrimson-mVenus(attp18)/w; VT058557-p65ADZp(attP40)/+;R85F12-ZpGDBD(attP2)/+
	e (right)	MDN		12 flies; 908 steps	UAS-20xCsChrimson-mVenus(attp18)/w;VT044845-ZpGDBD(attp40)/+;VT050660-p65ADZp(attp2)/+
	f	BDN2		ball = 7 flies (69 trials) ; SS = 5 flies (50 trials) ; air = 4 flies (38 trials) ; amp = 5 flies (45 trials)	UAS-20xCsChrimson-mVenus(attp18)/w; VT058557-p65ADZp(attP40)/+;R85F12-ZpGDBD(attP2)/+
	g	oDN1		ball = 6 flies (60 trials) ; SS = 4 flies (40 trials); air = 3 flies (28 trials); amp = 8 flies (66 trials)	UAS-20xCsChrimson-mVenus(attp18)/w; VT057295-p65ADZp(attP40)/+; VT040698-ZpGDBD(attP2)/+
	h	MDN		ball = 7 flies (70 trias); SS = 7 flies (68 trials) ; air = 6 flies (51 trials); amp = 12 flies (120 trials)	UAS-20xCsChrimson-mVenus(attp18)/w; VT044845-ZpGDBD(attp40)/+;VT050660-p65ADZp(attp2)/+
3	e-f	oDN1	12-14 days	I1C1 : Ball : 198, SS : 97, Air: 244,Amp : 191 (phases)	UAS-20xCsChrimson-mVenus(attp18)/w; VT057295-p65ADZp(attP40)/+; VT040698-ZpGDBD(attP2)/+
		MDN		I3C3 : Ball : 231, SS : 416, Air: 464,Amp : 600	UAS-20xCsChrimson-mVenus(attp18)/w; VT044845-ZpGDBD(attp40)/+;VT050660-p65ADZp(attp2)/+
	g	unilateral BDN2	14-16 days	10 flies	20XUAS-FRT>-dSTOP-FRT>-CsChrimson-mVenus(attP18),hsFlp2::PEST(attp3); VT058557-p65ADZp(attP40)/+;;R85F12-ZpGDBD(attP2)/+
	h			I1I2 : 498, I2I3 : 224, I1C1 : 502; I3C3 : 176
	c	BDN2	12-14 days	ball = 70 trials (140 points); SS = 50 trials (100 points); air = 38 trials (76 points); amp = 45 trials (90 points)	UAS-20xCsChrimson-mVenus(attp18)/w; VT058557-p65ADZp(attP40)/+;R85F12-ZpGDBD(attP2)/+
	d			I1C1 : Ball : 354, SS : 214, Air: 342,Amp : 230 (phases)
				I2C2 : Ball : 365, SS : 247, Air: 300,Amp : 211 (phases)
				I3C3 : Ball : 362, SS : 269, Air: 338,Amp : 210 (phases)
				I1I2 : Ball : 702, SS : 455, Air: 601,Amp : 404 (phases)
				I2I3 : Ball : 736, SS : 519, Air: 664,Amp : 400 (phases)
				I1C2 : Ball : 705, SS : 456, Air: 594,Amp : 395 (phases)
				I2C3 : Ball : 748, SS : 524, Air: 645,Amp : 387 (phases)
				I1I3 : Ball : 709, SS : 505, Air: 654,Amp : 404 (phases)	UAS-20xCsChrimson-mVenus(attp18)/w; VT058557-p65ADZp(attP40)/+;R85F12-ZpGDBD(attP2)/+
4	b-f	DNg100	13-15 days	7 flies; 70 trials	UAS-20xCsChrimson-mVenus(attp18)/w; VT058557-p65ADZp(attP40)/+;R85F12-ZpGDBD(attP2)/+
		DNg100 + DNg16	12-14 days	5 flies; 50 trials	UAS-20xCsChrimson-mVenus(attp18)/w; R44F09-p65.AD}attP40/VT058557-p65ADZp(attP40); R22B10-GAL4.DBD}attP2/R85F12-ZpGDBD
		DNg100 + DNg55		5 flies; 46 trials	UAS-20xCsChrimson-mVenus(attp18)/w; R19C07-p65ADZp(attP40)/VT058557-p65ADZp(attP40); VT000926-ZpGDBD/R85F12-ZpGDBD
		DNg100 + DNg75	13-15 days	8 flies; 44 trials	UAS-20xCsChrimson-mVenus(attp18)/w; VT026015-p65ADZp(attP40)/VT058557-p65ADZp(attP40), VT013618-ZpGDBD/R85F12-ZpGDBD
		DNg100 + DNg97	12-14 days	4 flies; 40 trials	UAS-20xCsChrimson-mVenus(attp18)/w; VT057295-p65ADZp(attP40)/VT058557-p65ADZp(attP40); VT040698-ZpGDBD(attP2)/R85F12-ZpGDBD
		BPN	11-13 days	10 flies; 27 trials	UAS-20xCsChrimson-mVenus(attp18)/w;R11H10-p65ADZp(attP40)/+;VT025925-ZpGDBD(attP2)/+
	g-i	DNg100	12-14 days	4 flies; 38 trials	UAS-20xCsChrimson-mVenus(attp18)/w; VT058557-p65ADZp(attP40)/+;R85F12-ZpGDBD(attP2)/+
		DNg100 + DNg16	12-14 days	4 flies; 36 trials	UAS-20xCsChrimson-mVenus(attp18)/w; R44F09-p65.AD}attP40/VT058557-p65ADZp(attP40); R22B10-GAL4.DBD}attP2/R85F12-ZpGDBD
		DNg100 + DNg55		2 flies; 20 trials	UAS-20xCsChrimson-mVenus(attp18)/w; R19C07-p65ADZp(attP40)/VT058557-p65ADZp(attP40); VT000926-ZpGDBD/R85F12-ZpGDBD
		DNg100 + DNg75	13-15 days	2 flies; 15 trials	UAS-20xCsChrimson-mVenus(attp18)/w; VT026015-p65ADZp(attP40)/VT058557-p65ADZp(attP40), VT013618-ZpGDBD/R85F12-ZpGDBD
		DNg100 + DNg97	12-14 days	4 flies; 39 trials	UAS-20xCsChrimson-mVenus(attp18)/w; VT057295-p65ADZp(attP40)/VT058557-p65ADZp(attP40); VT040698-ZpGDBD(attP2)/R85F12-ZpGDBD
Extended Data Fig 1	b	DNg100		7	UAS-20xCsChrimson-mVenus(attp18)/w; VT058557-p65ADZp(attP40)/+;R85F12-ZpGDBD(attP2)/+
		MDN		7	UAS-20xCsChrimson-mVenus(attp18)/w; VT044845-ZpGDBD(attp40)/+;VT050660-p65ADZp(attp2)/+
	e	DNg100	12-14 days	ball = 8flies (76 trials) ; air = 5 flies (43 trials) ; amp = 4 flies (36 trials)	UAS-20xCsChrimson-mVenus(attp18)/w; VT058557-p65ADZp(attP40)/+;R85F12-ZpGDBD(attP2)/+
		DNg100 + IAV silenced		ball = 5 (48 trials); air = 4 (38 trials) ; amp = 4 (32 trials)	UAS-20xCsChrimson-mVenus(attp18)/;13x-LexAop1-GtACR1; VT058557-p65ADZp(attP40)/+;R85F12-ZpGDBD(attP2)/iav-lexA::p65(VK00013)
	f	Control (BDN2 front legs only)	12-14 days	5 flies; 50 trials	UAS-20xCsChrimson-mVenus(attp18)/w; VT058557-p65ADZp(attP40)/+;R85F12-ZpGDBD(attP2)/+
		test (BDN2 prox glued)	12-15 days	5 flies ; 41 trials	UAS-20xCsChrimson-mVenus(attp18)/w; VT058557-p65ADZp(attP40)/+;R85F12-ZpGDBD(attP2)/+
Extended Data Fig 2	a	Empty split>CsChrimson	7-10 days	7 flies; Fleg : 1393 steps. Mleg: 1246 steps; Hleg : 1272 steps	UAS-20xCsChrimson-mVenus(attp18)/w; -p65ADZp(attp40)/+; -ZpGDBD(attp2)/+
		DNg100>CsChrimson	12-14 days	7 flies ; Fleg : 438,Mleg : 469, Hleg : 464 (phases)	UAS-20xCsChrimson-mVenus(attp18)/w; VT058557-p65ADZp(attP40)/+;R85F12-ZpGDBD(attP2)/+
		DNg97>CsChrimson		6 flies ; Fleg : 180,Mleg : 13, Hleg : 14 (phases)	UAS-20xCsChrimson-mVenus(attp18)/w; VT057295-p65ADZp(attP40)/+; VT040698-ZpGDBD(attP2)/+
		MDN>CsChrimson		7 flies; Fleg : 264,Mleg : 173, Hleg : 177 (phases)	UAS-20xCsChrimson-mVenus(attp18)/w; VT044845-ZpGDBD(attp40)/+;VT050660-p65ADZp(attp2)/+
	b	DNg100>CsChrimson		7 flies; SS : 290, Air:461 , Amp: 252 (phases)	UAS-20xCsChrimson-mVenus(attp18)/w; VT058557-p65ADZp(attP40)/+;R85F12-ZpGDBD(attP2)/+
	c	DNg97>CsChrimson		6 flies; SS: 25, Air: 79, , Amp: 46 (phases)	UAS-20xCsChrimson-mVenus(attp18)/w; VT057295-p65ADZp(attP40)/+; VT040698-ZpGDBD(attP2)/+
	d	DNg100>CsChrimson		Ball :Fleg - Aflex - 449, Arot - 424, Bflex - 425, Brot - 456, Cflex - 416 Mleg - Aflex - 484, Arot - 451, Bflex - 539, Brot - 457, Cflex - 433 Hleg - Aflex - 347, Arot - 440, Bflex - 417, Brot - 388, Cflex - 411	UAS-20xCsChrimson-mVenus(attp18)/w; VT058557-p65ADZp(attP40)/+;R85F12-ZpGDBD(attP2)/+
				SS: Fleg - Aflex - 244, Arot - 232, Bflex - 222, Brot - 269, Cflex - 231 Mleg - Aflex - 283, Arot - 326, Bflex - 294, Brot - 249, Cflex - 205 Hleg - Aflex - 296, Arot - 271, Bflex - 294, Brot - 327, Cflex - 290
				Air: Fleg - Aflex - 485, Arot - 540, Bflex - 536, Brot - 552, Cflex - 536 Mleg - Aflex - 434, Arot - 409, Bflex - 469, Brot - 417, Cflex - 400 Hleg - Aflex - 426, Arot - 491, Bflex - 481, Brot - 238, Cflex - 476
				Amp: Fleg - Aflex - 250, Arot - 272, Bflex - 260 Mleg - Aflex - 306, Arot - 297, Bflex - 283 Hleg - Aflex - 296, Arot - 282, Bflex - 301
		DNg97>CsChrimson		Ball : Fleg - Aflex - 416, Arot - 401, Bflex - 402, Brot - 421, Cflex - 406 SS : Fleg Aflex - 187, Arot - 178, Bflex - 174, Brot - 162, Cflex - 167 Air : Fleg - Aflex - 505, Arot - 439, Bflex - 499, Brot - 485, Cflex - 498 Amp : Fleg - Aflex - 178, Arot - 229, Bflex - 182	UAS-20xCsChrimson-mVenus(attp18)/w; VT057295-p65ADZp(attP40)/+; VT040698-ZpGDBD(attP2)/+
		MDN>CsChrimson		Ball : Hleg - Aflex - 264, Arot - 429, Bflex - 431, Brot - 1074, Cflex - 436 SS : Hleg - Aflex - 1308, Arot - 677, Bflex - 654, Brot - 679, Cflex - 655 Air : Hleg - Aflex - 720, Arot - 694, Bflex - 625, Brot - 708, Cflex - 659 Amp : Hleg - Aflex - 1165, Arot - 1213, Bflex - 955	UAS-20xCsChrimson-mVenus(attp18)/w; VT044845-ZpGDBD(attp40)/+;VT050660-p65ADZp(attp2)/+
Extended Data Fig 3	a	DNg100	12-14 days	Ball: 8 flies, 76 trials,152 points, Air : 5 flies, 43 trials, 86 points; Amp: 4 flies, 36 trials, 72 trials	UAS-20xCsChrimson-mVenus(attp18)/w; VT058557-p65ADZp(attP40)/+;R85F12-ZpGDBD(attP2)/+
		DNg100 + IAV silenced		Ball : 5 flies, 48 trials, 96 points; Air : 4 flies, 38 trials, 76 trials, amp: 4 flies, 32 trials, 64 points	UAS-20xCsChrimson-mVenus(attp18)/;13x-LexAop1-GtACR1; VT058557-p65ADZp(attP40)/+;R85F12-ZpGDBD(attP2)/iav-lexA::p65(VK00013)
	b	DNg100		I1C1 :437, I2C2 :361, I3C3 :350, I1I2 :749, I2I3 :715	UAS-20xCsChrimson-mVenus(attp18)/w; VT058557-p65ADZp(attP40)/+;R85F12-ZpGDBD(attP2)/+
		DNg100 + IAV silenced		I1C1 :125, I2C2 :156, I3C3 :144, I1I2 :289, I2I3 :297	UAS-20xCsChrimson-mVenus(attp18)/;13x-LexAop1-GtACR1; VT058557-p65ADZp(attP40)/+;R85F12-ZpGDBD(attP2)/iav-lexA::p65(VK00013)
Extended Data Fig 4	a-i	DNg100	12-14 days	ball = 7 flies (69 trials) ; SS = 5 flies (50 trials) ; air = 4 flies (38 trials) ; amp = 5 flies (45 trials)	UAS-20xCsChrimson-mVenus(attp18)/w; VT058557-p65ADZp(attP40)/+;R85F12-ZpGDBD(attP2)/+
		DNg97		ball = 6 flies (60 trials) ; SS = 4 flies (40 trials); air = 3 flies (28 trials); amp = 8 flies (66 trials)	UAS-20xCsChrimson-mVenus(attp18)/w; VT057295-p65ADZp(attP40)/+; VT040698-ZpGDBD(attP2)/+
		MDN		ball = 7 flies (70 trias); SS = 7 flies (68 trials) ; air = 6 flies (51 trials); amp = 12 flies (120 trials)	UAS-20xCsChrimson-mVenus(attp18)/w; VT044845-ZpGDBD(attp40)/+;VT050660-p65ADZp(attp2)/+
Extended Data Fig 5	b	DNg100>stop>CsChrimson	14-16 days	bilateral positive: 6 flies; left positive : 5 flies, right positive :5 flies, negative : 5 flies	20XUAS-FRT>-dSTOP-FRT>-CsChrimson-mVenus(attP18),hsFlp2::PEST(attp3); VT058557-p65ADZp(attP40)/+;;R85F12-ZpGDBD(attP2)/+
	c			10 flies, 92 trials
Extended Data Fig 6	a-b	DNg100	12-14 days	Fore+ Mid : 3, Front + Hind : 4, Mid + Hind : 6, Front : 5, Mid : 8, Hind :2 (flies)	UAS-20xCsChrimson-mVenus(attp18)/w; VT058557-p65ADZp(attP40)/+;R85F12-ZpGDBD(attP2)/+
				Fore+ Mid : 30, Front + Hind : 40, Mid + Hind : 52, Front : 50, Mid : 78, Hind :20 (trials)	UAS-20xCsChrimson-mVenus(attp18)/w; VT058557-p65ADZp(attP40)/+;R85F12-ZpGDBD(attP2)/+
Extended Data Fig 7	a-b	DNg100	12-14 days	5 flies, 50 trials, 1 trial per intensity per fly	UAS-20xCsChrimson-mVenus(attp18)/w; VT058557-p65ADZp(attP40)/+;R85F12-ZpGDBD(attP2)/+
	c			8 flies, 80 trials, 1 trial per intensity per fly	UAS-20xCsChrimson-mVenus(attp18)/w; VT058557-p65ADZp(attP40)/+;R85F12-ZpGDBD(attP2)/+
	e-f	DNg16	13-15 days	6 flies, 56 trials	UAS-20xCsChrimson-mVenus(attp18)/w; R44F09-p65.AD}attP40/+ ;R22B10-GAL4.DBD}attP2/+
		DNg100 + DNg16	12-14 days	5 flies, 50 trials	UAS-20xCsChrimson-mVenus(attp18)/w; R44F09-p65.AD}attP40/VT058557-p65ADZp(attP40); R22B10-GAL4.DBD}attP2/R85F12-ZpGDBD
		DNg75	11-13 days	5 flies, 50 trials	UAS-20xCsChrimson-mVenus(attp18)/w; VT026015-p65ADZp(attP40)/+; VT013618-ZpGDBD(attP2)/+
		DNg100 + DNg75	13-15 days	2 flies; 15 trials	UAS-20xCsChrimson-mVenus(attp18)/w; VT026015-p65ADZp(attP40)/VT058557-p65ADZp(attP40), VT013618-ZpGDBD/R85F12-ZpGDBD
		DNg55	11-13 days	6 flies, 60 trials	UAS-20xCsChrimson-mVenus(attp18)/w; R19C07-p65ADZp(attP40)/+); VT000926-ZpGDBD/+
		DNg100 + DNg55	12-14 days	2 flies; 20 trials	UAS-20xCsChrimson-mVenus(attp18)/w; R19C07-p65ADZp(attP40)/VT058557-p65ADZp(attP40); VT000926-ZpGDBD/R85F12-ZpGDBD
		DNg97	12-14 days	6 flies, 60 trials	UAS-20xCsChrimson-mVenus(attp18)/w; VT057295-p65ADZp(attP40)/+; VT040698-ZpGDBD(attP2)/+
		DNg100 + DNg97	12-14 days	4 flies; 39 trials	UAS-20xCsChrimson-mVenus(attp18)/w; VT057295-p65ADZp(attP40)/VT058557-p65ADZp(attP40); VT040698-ZpGDBD(attP2)/R85F12-ZpGDBD
		BPN	11-13 days	10 flies; 27 trials	UAS-20xCsChrimson-mVenus(attp18)/w;R11H10-p65ADZp(attP40)/+;VT025925-ZpGDBD(attP2)/+
