## Supplementary Table 2 for "Central versus peripheral neural control of a coordinated walking pattern in *Drosophila*"

### Sheet: Sheet1
Strains	Abbreviation	Source	Identifier
w1118; UAS-20xCsChrimson-mVenus(attp18)	CsChrimson	Bloomington Drosophila Stock Center	RRID:BDSC_55134
w1118; VT057295-p65ADZp(attP40);VT040698-ZpGDBD(attP2)	DNg97 (oDN1)	Sapkal et. al, 2024	N/A
w1118;VT058557-p65ADZp(attP40);R85F12-ZpGDBD(attP2)	DNg100 (BDN2)	Sapkal et. al, 2024	N/A
UAS-20xCsChrimson-mVenus(attP18);VT044845-p65ADZp(attP40);VT050660-ZpGDBD(attP2)	Moonwalker DN (MDN)	Bidaye et.al, 2014	N/A
UAS-20xCsChrimson-mVenus(attP18);R11H10-p65ADZp(attP40);VT025925-ZpGDBD(attP2)	Bolt protocerebral neurons (BPN)	Bidaye et.al, 2020	N/A
w1118; -p65ADZp(attP40); -ZpGDBD(attP2)	Empty split	Bloomington Drosophila Stock Center	RRID:BDSC_79603
w1118, UAS-FRT-STOP-FRT-CsChrimson:Venus, hs-FLP2:PEST;+;+		Wu et al., 2016	N/A
w1118; R19C07-p65ADZp(attP40)/CyO; VT000926-ZpGDBD/TM2	DNg55 (BDN3)	This study
VT026015-p65ADZp(attP40), VT013618-ZpGDBD	DNg75 (cDN1)	This study
Cschrimson(attP18);VT058557-p65ADZp(attP40);R85F12-ZpGDBD(attP2)	Cs BDN2	This study
y[1] w[*]; wg[Sp-1]/CyO, P{Wee-P.ph0}Bacc[Wee-P20]; PBac{y[+mDint2] w[+mC]=iav-lexA::p65}VK00013	Iav lexA	Bloomington Drosophila Stock Center	RRID:BDSC_52246
w-;13x-LexAop1-GtACR1;+/(CyO);Sb/TM3Ser
w1118; P{y[+t7.7] w[+mC]=R44F09-p65.AD}attP40; P{y[+t7.7] w[+mC]=R22B10-GAL4.DBD}attP2	DNg16	Meissner et al., 2024	RRID:BDSC_88000
