## Supplementary Table 3 for "Central versus peripheral neural control of a coordinated walking pattern in *Drosophila*"

### Sheet: CPG
Name in figure	cell type	segment	MANC_id		MCNS_id		BANC_id		Network
			left	right	left	right	left	right		* Left and right IDs were flipped such that the left cell receives input on the left side of the VNC and the right cell receives input on the right side.
3A6	IN03A006	T1	12021	11374	800663	903211	720575941481989059	720575941653904657	CPG motif
9A2	IN09A002		10342	10445	800685	801382	720575941429526743	720575941623146186
12B3	IN12B003*		10390	10370	800618	941319	720575941499770530	720575941438748607
17A1	IN17A001		10707	10690	800173	800288	720575941504247575	720575941554038555
X464	INXXX464		162543	10274	800286	800375	720575941571519483	720575941603886582
3A6	IN03A006	T2	11236	11085	800557	800403	720575941555469139	720575941437401900
9A2	IN09A002		10810	10630	800296	800896	720575941450559566	720575941613448668
12B3	IN12B003*		20995	10488	800827	902501	720575941413867292	720575941568835572
17A1	IN17A001		10559	10072	800009	818556	720575941527002649	720575941560438643
X464	INXXX464		11450	100544	800072	800211	720575941483139514	720575941491359948
3A6	IN03A006	T3	12058	11760	800646	800897	720575941597421980	720575941468707805
9A2	IN09A002		10403	10380	800434	800716	720575941592869928	720575941508304674
12B3	IN12B003*		10475	10508	800213	801085	720575941702096602	720575941537344227
17A1	IN17A001		10498	10558	800003	800114	720575941669833905	720575941552245822
X464	INXXX464		10927	10677	929612	902520	720575941450546254	720575941703181786
Name in figure	cell type	segment	MANC_id		MCNS_id		BANC_id		Network
			left	right	left	right	left	right
19B5	IN19B005	T1	10385	10568	801725	75754	720575941523099383	720575941441888719	Contralateral T1 network
AN19B9	AN19B009		11006	10450	58609	801261	720575941496667520	720575941468215517
X083	INXXX083	T2	12597	11922	803184	903801	720575941651625457		Contralateral T2 network
1A035	IN01A035	T3	13990	10534	905424	800731	720575941408480815	720575941662388280	Contralateral T3 network
19B4	IN19B004		10561	17498	905025	803422	720575941527002905	720575941477294644
Name in figure	cell type	segment	MANC_id		MCNS_id		BANC_id		Network
			left	right	left	right	left	right
19A10	IN19A010	T1	10609	10522	800860	801006	720575941572737679	720575941569585266	Front-Hind intersegmental network
19A12	IN19A012		10828	10422	800747	903574	720575941540201933	720575941431663608
19A6	IN19A006		10447	10376	800174	82663	720575941703131610	720575941461251027
19A9	IN19A009		10555	10173	800506	800921	720575941447722574	720575941493440199
19A10	IN19A010	T2	10499	10542	800188	805439	720575941547505544	720575941540289149
19A12	IN19A012		10730	10693	800838	804914	720575941518835372	720575941507082007
19A6	IN19A006		11065	10415	800531	804444	720575941595194149	720575941431228664
19A9	IN19A009		10453	10384	801318	805626	720575941450604110	720575941534913112
Name in figure	cell type	segment	MANC_id		MCNS_id		BANC_id		Network
			left	right	left	right	left	right
19A14	IN19A014	T2	11331	10731	800170	800214	720575941468345975	720575941658619928	Hind-Front intersegmental network
3A1	IN03A001		10362	10412	800459	902663	720575941442357674	720575941540253309
19A14	IN19A014	T3	10310	10552	803501	800907	720575941459900230	720575941632145312
3A1	IN03A001		10388	10262	800576	801421	720575941431075425	720575941564962711
Name in figure	cell type	segment	MANC_id		MCNS_id		BANC_id		Network
			left	right	left	right	left	right
3A4	IN03A004	T1	10827	11831	800155	801355	720575941450597966	720575941560221229	expanded CPG (only the additional cells listed here )
8A2	IN08A002		10332	10354	800256	800353	720575941525827684	720575941415609116
8A7	IN08A007		11744	12099	931203	801650	720575941644226248	720575941548593953
13A1	IN13A001		162539	10235	800116	800224	720575941534733800	720575941629416428
13A14	IN13A014		11780	12790	802546	802990	720575941479189187	720575941430689294
19A7	IN19A007		10242	10427	800374	800411	720575941569601650	720575941461249747
19A20	IN19A020		11799	12871	902491	906476	720575941520072883	720575941443964330
X466	INXXX466		11751	13698	800863	800375	720575941469024064	720575941519468654
3A4	IN03A004	T2	157964	11190	800492	902551	720575941611685139	720575941633087648
8A2	IN08A002		10691	17188	800081	800318	720575941474467633	720575941540185213
8A7	IN08A007		11367	12028	800239	800069	720575941661380476	720575941529805240
13A1	IN13A001		10640	10186	904685	800389	720575941595475845	720575941645048993
13A14	IN13A014		11103	11538	801493	902313	720575941573913960	720575941561319725
19A7	IN19A007		11680	10252	800233	800103	720575941649246741	720575941555553363
19A20	IN19A020		11752	11754	935927	800656	720575941480223456	720575941477140017
X466	INXXX466		11767	12107	801728	802025	720575941545638505	720575941487873488
3A4	IN03A004	T3	20948	10870	800102	903182	720575941504434114	720575941479723427
8A2	IN08A002		10203	10198	903604	800340	720575941652626193	720575941477189662
8A7	IN08A007		11503	11340	905000	912966	720575941451785031	720575941411552111
13A1	IN13A001		11323	10153	800111	800291	720575941577221465	720575941511264466
13A14	IN13A014		11501	11277	801412	905164	720575941652511473	720575941505223845
13A14	IN13A014		18858	18378			720575941539778652	720575941550987143
19A7	IN19A007		10215	10346	800494	800119	720575941515421443	720575941414465684
19A20	IN19A020		11667	11299	801411	902420	720575941498006857	720575941504425239
X466	INXXX466		12315	152696	801149	801429	720575941625121674	720575941437338412

### Sheet: DN
Name	MANC_id		MCNS_id*		BANC_id*		other names		*DNs are annotated as 'left' and 'right' based on their innervation in VNC
	left	right	left	right	left	right
DNg100	10093	10339	10056	10045	720575941491992807	720575941626500746	BDN2
DNg97	10656	11070	230783	13805	720575941572713886	720575941519464046	oDN1
DNg75	11354	11264	520300	10192	720575941441623899	720575941595517735	cDN1
DNg16	10138	10255	10177	10440	720575941551991295	720575941626175643
DNg55	14904		15105		720575941504526386		BDN3
MDN	14523	13809	11332	11288	720575941499708745	720575941491012809	DNp50
	13438	14419	10763	12348	720575941614906387	720575941491065653
BPN			47726	519772	720575941670180529	720575941527016036	CL203
			32983	35104			CL210_a
			35781	63848			CL210_a
			36513	122182			CL210_a
			60694	520058			CL210_a
			519569	520064			CL210_a
			24366	52443	720575941408698798	720575941407701807	SMP459
			41079	98403	720575941430271407	720575941503767531	SMP459
			71999	514805	720575941485477261		SMP459
			512718	534477	720575941514009297		SMP459
			42886	115463	720575941413896340	720575941519161516	SMP461
			104087	118160	720575941439761375	720575941534443352	SMP461
			196917	147120	720575941448036628	720575941534661810	SMP461
			524088	158549	720575941496056704	720575941615459225	SMP461
DNfl001	31361	32424					DNg12
	35473	40338
	34253	38587
		35413
DNfl002	32815	31742
	32742	31613
	31635	34862
	31078	30919
DNfl003	30271	22870
	28478	31123
	22875	27728
	24858	34382
	30999	30346
	33586	29706
	32667	26725
		29120
DNg62	24753	152849	15148	13624	720575941536048321	720575941574790664	aDN1
INXXX011	10509	10500	903564	800267	720575941498983497	720575941564442112	wPN1
DNb08	13892	14680	12189	12075	720575941534881368	720575941545432425
	14061	14966	12550	12044	720575941408535343	720575941408568238
